# Enhanced sensitivity of TAPscan v4 enables comprehensive analysis of streptophyte transcription factor evolution

**DOI:** 10.1101/2024.07.13.602682

**Authors:** Romy Petroll, Deepti Varshney, Saskia Hiltemann, Hermann Finke, Mona Schreiber, Jan de Vries, Stefan A. Rensing

## Abstract

Transcription associated proteins (TAPs) fulfill multiple functions in regulatory and developmental processes and display lineage-specific evolution. TAPscan is a comprehensive and highly reliable tool for genome-wide TAP annotation via domain profiles. Here, we present TAPscan v4, including an updated web interface (https://tapscan.plantcode.cup.uni-freiburg.de/), which enables an in-depth representation of the distribution of 138 TAP families across 678 species from diverse groups of organisms, with a focus on Archaeplastida (plants in the wide sense). With this release, we also make the underlying “Genome Zoo” available, a curated protein data set with scripts and metadata. 18 new TAP (sub)families were added as part of the update. Nine of those were gained in the most recent common ancestor of the Streptophyta (comprising streptophyte algae and land plants), or within the streptophyte algae. More than one-third of all detected TAP family gains were identified during the evolution of streptophyte algae, before the emergence of land plants, and are thus likely to have been significant for plant terrestrialization. The TAP complement of the Zygnematophyceae was identified to be the most similar to that of land plants, consistent with the finding that this lineage is sister to land plants. Overall, our data retrace the evolution of streptophyte TAPs, allowing us to pinpoint the regulatory repertoire of the earliest land plants.
