## Supplementary material for "Enhanced sensitivity of TAPscan v4 enables comprehensive analysis of streptophyte transcription factor evolution": Table S3

### Sheet: Gold standards
New TAP (sub) family	Gold standard(s)	Links	Alignment source	Domain link
ADA2	Gao et al., 2012	Comparative Analysis of SWIRM Domain-Containing Proteins in Plants - PubMed (nih.gov)	CDD	https://www.ebi.ac.uk/interpro/entry/cdd/CD02335/
ALOG	Lee et al., 2020	Molecular characterization of Arabidopsis thaliana LSH1 and LSH2 genes - PubMed (nih.gov)	PFAM	https://www.ebi.ac.uk/interpro/entry/pfam/PF04852/
C1HDZ & C2HDZ	Romani et al., 2018	Evolutionary history of HOMEODOMAIN LEUCINE ZIPPER transcription factors during plant transition to land - PubMed (nih.gov)	Custom
C2H2-IDD	Prochetto and Reinheimer, 2020	Step by step evolution of Indeterminate Domain (IDD) transcriptional regulators: from algae to angiosperms - PubMed (nih.gov)	Custom
CBP	Uhrig et al., 2017 & Pandey et al., 2002	Analysis of histone acetyltransferase and histone deacetylase families of Arabidopsis thaliana suggests functional diversification of chromatin modification among multicellular & https://pubmed.ncbi.nlm.nih.gov/28679357/ eukaryotes - PubMed (nih.gov)	PROSITE	https://www.ebi.ac.uk/interpro/entry/profile/PS51727/
CRF	Powell et al., 2019 & Rashotte and Goertzen, 2010	Lineage specific conservation of cis-regulatory elements in Cytokinin Response Factors - PubMed (nih.gov) & https://pubmed.ncbi.nlm.nih.gov/20420680/	Custom
ET	Tedeschi et al., 2019 & Ivanov et al., 2012	https://pubmed.ncbi.nlm.nih.gov/22226340/ & https://pubmed.ncbi.nlm.nih.gov/30252137/	PFAM	https://www.ebi.ac.uk/interpro/entry/pfam/PF19239/
HD-LD	Mukherjee et al., 2009	A comprehensive classification and evolutionary analysis of plant homeobox genes - PubMed (nih.gov)	Custom
HD-NDX	Mukherjee et al., 2009	A comprehensive classification and evolutionary analysis of plant homeobox genes - PubMed (nih.gov)	Custom
HD-SAWADEE	Que et al., 2018	Genome-wide identification, expansion, and evolution analysis of homeobox genes and their expression profiles during root development in carrot - PubMed (nih.gov)	Custom
LDL/FLD	Gao et al., 2012 & Martignago et al., 2019	https://pubmed.ncbi.nlm.nih.gov/31214214/ & https://pubmed.ncbi.nlm.nih.gov/22924025/	No added domain
LOB1 & LOB2	Huang et al., 2020 & Zhang et al., 2020	Genome-wide analysis of LATERAL ORGAN BOUNDARIES DOMAIN-in Physcomitrella patens and stress responses - PubMed (nih.gov) & https://pubmed.ncbi.nlm.nih.gov/32224847/	Custom
MYB-2R & MYB-3R & MYB-4R	Cao et al., 2020 & Pucker, 2021	MYB Transcription Factors as Regulators of Secondary Metabolism in Plants PubMed (nih.gov) & https://pubmed.ncbi.nlm.nih.gov/35305581/	No added domain
MYST	Pandey et al., 2002	Analysis of histone acetyltransferase and histone deacetylase families of Arabidopsis thaliana suggests functional diversification of chromatin modification among multicellular eukaryotes - PubMed (nih.gov)	PFAM	https://www.ebi.ac.uk/interpro/entry/pfam/PF17772/
NLP	Wu et al., 2020	Genome-wide identification, phylogeny, and expression profiling of RWP-RK gene family under low nitrogen and nodulation in Arabidopsis and legumes | Research Square	CDD	https://www.ebi.ac.uk/interpro/entry/cdd/CD06407/
TAFII250	Pandey et al., 2002	Analysis of histone acetyltransferase and histone deacetylase families of Arabidopsis thaliana suggests functional diversification of chromatin modification among multicellular eukaryotes - PubMed (nih.gov)	PFAM	https://www.ebi.ac.uk/interpro/entry/pfam/PF12157/
ZPR	Floyd et al., 2014	Origin of a novel regulatory module by duplication and degeneration of an ancient plant transcription factor - PubMed (nih.gov)	Custom
HD_TALE	Arun et al., 2019	https://pubmed.ncbi.nlm.nih.gov/30644818/	PFAM	https://www.ebi.ac.uk/interpro/entry/pfam/PF05920/
Table S3. Summary of which gold standard was used for the new TAP (sub) families and information about the sources of domains added. First the names of the new families are given, then the name of the publication(s) and the corresponding links. Afterwards the information about which database was used and the link to each corresponding domain.
