## Supplementary material for "Enhanced sensitivity of TAPscan v4 enables comprehensive analysis of streptophyte transcription factor evolution": Table S4

### Sheet: Analysis
Comparison	TAP family	Test	Shapiro_Result_Algae	Shapiro_Result_Streptophyte_algae	Shapiro_Result_Embryophyta	Unadjusted_p_value	Adjusted_p_value	Significant
Algae vs. Embryophyta	ABI3_VP1	Wilcoxon	0.000687711		0.317204	4.36069e-06	9.12185e-05	Yes
Streptophyte algae vs. Embryophyta	ABI3_VP1	t-test		0.632635	0.317204	8.50377e-05	0.000546974	Yes		Table S4. Results of the statistical tests. The first sheet shows the results of the statistical tests performed for the comparisons of algae (Chlorophyta, Prasinodermophyta, Rhodophyta, Glaucophyta and Cryptophyta) vs. land plants (Embryophyta), algae vs. streptophyte algae and for streptophyte algae vs. land plants for every 138 TAP families. The second sheet shows the results of the comparison…
Algae vs. Streptophyte algae	ABI3_VP1	Wilcoxon	0.000687711	0.632635		0.000313794	0.00146111	Yes
Algae vs. Embryophyta	ADA2	Wilcoxon	0.00121067		4.80308e-05	0.0276424	0.0490323	Yes
Streptophyte algae vs. Embryophyta	ADA2	Wilcoxon		0.00980955	4.80308e-05	0.133258	0.178877	No
Algae vs. Streptophyte algae	ADA2	Wilcoxon	0.00121067	0.00980955		0.930603	0.949725	No
Algae vs. Embryophyta	Alfin_like	Wilcoxon	0.000919695		0.0637506	6.6129e-06	9.85323e-05	Yes
Streptophyte algae vs. Embryophyta	Alfin_like	t-test		0.254173	0.0637506	0.000650632	0.00248575	Yes
Algae vs. Streptophyte algae	Alfin_like	Wilcoxon	0.000919695	0.254173		0.0133995	0.0260983	Yes
Streptophyte algae vs. Embryophyta	ALOG	Wilcoxon		0.0249161	0.05413	0.00789794	0.0169022	Yes
Algae vs. Embryophyta	AP2	Wilcoxon	0.0229238		0.0339012	5.33604e-06	9.12185e-05	Yes
Streptophyte algae vs. Embryophyta	AP2	Wilcoxon		0.00543143	0.0339012	0.00104423	0.00357058	Yes
Algae vs. Streptophyte algae	AP2	Wilcoxon	0.0229238	0.00543143		0.0039132	0.00979945	Yes
Algae vs. Embryophyta	ARF	Wilcoxon	4.02513e-06		0.107436	3.00275e-06	9.12185e-05	Yes
Streptophyte algae vs. Embryophyta	ARF	t-test		0.155952	0.107436	6.03276e-05	0.000428039	Yes
Algae vs. Streptophyte algae	ARF	Wilcoxon	4.02513e-06	0.155952		0.00624923	0.0142158	Yes
Algae vs. Embryophyta	Argonaute	Wilcoxon	0.0143268		0.0948606	5.07006e-06	9.12185e-05	Yes
Streptophyte algae vs. Embryophyta	Argonaute	t-test		0.0665214	0.0948606	0.000690535	0.0026048	Yes
Algae vs. Streptophyte algae	Argonaute	Wilcoxon	0.0143268	0.0665214		0.00384174	0.00970203	Yes
Algae vs. Embryophyta	ARID	t-test	0.912687		0.320299	2.45805e-05	0.000234144	Yes
Streptophyte algae vs. Embryophyta	ARID	t-test		0.294512	0.320299	0.000367577	0.00167306	Yes
Algae vs. Streptophyte algae	ARID	t-test	0.912687	0.294512		0.661863	0.706936	No
Streptophyte algae vs. Embryophyta	Aux_IAA	Wilcoxon		0.000190682	0.0706037	0.000164308	0.000874352	Yes
Streptophyte algae vs. Embryophyta	BBR_BPC	Wilcoxon		0.000165057	0.192551	0.00584685	0.0137194	Yes
Streptophyte algae vs. Embryophyta	BES1	Wilcoxon		0.0204818	0.716005	0.00614412	0.0140842	Yes
Algae vs. Embryophyta	bHLH	Wilcoxon	0.00906529		0.305755	5.50984e-06	9.12185e-05	Yes
Streptophyte algae vs. Embryophyta	bHLH	Wilcoxon		0.0101747	0.305755	0.000511237	0.00203132	Yes
Algae vs. Streptophyte algae	bHLH	Wilcoxon	0.00906529	0.0101747		0.00794065	0.0169022	Yes
Streptophyte algae vs. Embryophyta	bHLH_TCP	Wilcoxon		0.0606213	0.0445579	0.00742315	0.0161467	Yes
Algae vs. Embryophyta	BSD_domain_containing	t-test	0.167609		0.104992	3.22902e-07	9.12185e-05	Yes
Streptophyte algae vs. Embryophyta	BSD_domain_containing	t-test		0.131246	0.104992	0.177631	0.231153	No
Algae vs. Streptophyte algae	BSD_domain_containing	t-test	0.167609	0.131246		0.00829956	0.0172956	Yes
Algae vs. Embryophyta	bZIP	Wilcoxon	0.0287244		0.0349272	0.00156224	0.00474047	Yes
Streptophyte algae vs. Embryophyta	bZIP	Wilcoxon		0.0114552	0.0349272	0.086274	0.121272	No
Algae vs. Streptophyte algae	bZIP	Wilcoxon	0.0287244	0.0114552		0.445227	0.512268	No
Algae vs. Embryophyta	C1HDZ	Wilcoxon	5.0446e-07		0.272218	2.76758e-06	9.12185e-05	Yes
Streptophyte algae vs. Embryophyta	C1HDZ	t-test		0.0683572	0.272218	0.000231236	0.00114847	Yes
Algae vs. Streptophyte algae	C1HDZ	Wilcoxon	5.0446e-07	0.0683572		0.00180557	0.00537092	Yes
Algae vs. Embryophyta	C2C2_CO_like	Wilcoxon	4.17023e-05		0.0436243	2.03434e-05	0.000202078	Yes
Streptophyte algae vs. Embryophyta	C2C2_CO_like	Wilcoxon		0.119935	0.0436243	0.000216934	0.00111459	Yes
Algae vs. Streptophyte algae	C2C2_CO_like	Wilcoxon	4.17023e-05	0.119935		0.0518274	0.0792029	No
Algae vs. Embryophyta	C2C2_Dof	Wilcoxon	0.000181634		0.874123	4.93578e-06	9.12185e-05	Yes
Streptophyte algae vs. Embryophyta	C2C2_Dof	Wilcoxon		0.00167341	0.874123	0.000154184	0.000850865	Yes
Algae vs. Streptophyte algae	C2C2_Dof	Wilcoxon	0.000181634	0.00167341		0.0753335	0.108978	No
Algae vs. Embryophyta	C2C2_GATA	Wilcoxon	0.0441982		0.30551	0.00206232	0.00585306	Yes
Streptophyte algae vs. Embryophyta	C2C2_GATA	t-test		0.0686356	0.30551	0.0015367	0.004721	Yes
Algae vs. Streptophyte algae	C2C2_GATA	Wilcoxon	0.0441982	0.0686356		0.44313	0.512268	No
Algae vs. Embryophyta	C2C2_YABBY	Wilcoxon	0.000687711		0.00599003	0.0418632	0.0656592	No
Streptophyte algae vs. Embryophyta	C2C2_YABBY	Wilcoxon		0.0269678	0.00599003	0.150572	0.198542	No
Algae vs. Streptophyte algae	C2C2_YABBY	Wilcoxon	0.000687711	0.0269678		0.622109	0.67414	No
Algae vs. Embryophyta	C2H2	Wilcoxon	0.0122231		0.303448	0.00157486	0.00474047	Yes
Streptophyte algae vs. Embryophyta	C2H2	t-test		0.348316	0.303448	0.00756635	0.0163389	Yes
Algae vs. Streptophyte algae	C2H2	Wilcoxon	0.0122231	0.348316		0.157485	0.205836	No
Streptophyte algae vs. Embryophyta	C2H2_IDD	Wilcoxon		0.0369705	0.134202	0.000418223	0.00178044	Yes
Algae vs. Embryophyta	C2HDZ	Wilcoxon	4.02513e-06		0.00016488	5.48468e-06	9.12185e-05	Yes
Streptophyte algae vs. Embryophyta	C2HDZ	Wilcoxon		0.216748	0.00016488	0.0240174	0.0436414	Yes
Algae vs. Streptophyte algae	C2HDZ	Wilcoxon	4.02513e-06	0.216748		0.000699688	0.00260634	Yes
Algae vs. Embryophyta	C3H	Wilcoxon	0.026019		0.818298	2.5143e-05	0.000234144	Yes
Streptophyte algae vs. Embryophyta	C3H	t-test		0.0961881	0.818298	0.0641162	0.0950579	No
Algae vs. Streptophyte algae	C3H	Wilcoxon	0.026019	0.0961881		0.00124674	0.00403836	Yes
Streptophyte algae vs. Embryophyta	C3HDZ	Wilcoxon		0.000479057	0.0291717	0.000153907	0.000850865	Yes
Streptophyte algae vs. Embryophyta	C4HDZ	Wilcoxon		0.000479057	0.278085	0.000641059	0.00248098	Yes
Streptophyte algae vs. Embryophyta	CAMTA	Wilcoxon		0.0149402	0.0290595	0.00232086	0.00646371	Yes
Algae vs. Embryophyta	CBP	Wilcoxon	0.000115993		0.0278637	3.62267e-05	0.000291772	Yes
Streptophyte algae vs. Embryophyta	CBP	Wilcoxon		0.0107577	0.0278637	0.0624047	0.0934502	No
Algae vs. Streptophyte algae	CBP	Wilcoxon	0.000115993	0.0107577		0.0160551	0.0308671	Yes
Algae vs. Embryophyta	Coactivator_p15	Wilcoxon	0.0027355		0.00107451	0.000147694	0.000846399	Yes
Streptophyte algae vs. Embryophyta	Coactivator_p15	Wilcoxon		0.0555186	0.00107451	0.241238	0.302864	No
Algae vs. Streptophyte algae	Coactivator_p15	Wilcoxon	0.0027355	0.0555186		0.0063353	0.0143024	Yes
Algae vs. Embryophyta	CPP	Wilcoxon	0.000658454		0.0303487	0.0111662	0.0224833	Yes
Streptophyte algae vs. Embryophyta	CPP	Wilcoxon		0.0672358	0.0303487	0.0244813	0.0442147	Yes
Algae vs. Streptophyte algae	CPP	Wilcoxon	0.000658454	0.0672358		0.938001	0.950763	No
Algae vs. Embryophyta	CSD	t-test	0.326796		0.497022	0.211214	0.270137	No
Streptophyte algae vs. Embryophyta	CSD	Wilcoxon		0.000591003	0.497022	0.397416	0.468103	No
Algae vs. Streptophyte algae	CSD	Wilcoxon	0.326796	0.000591003		0.970614	0.980293	No
Streptophyte algae vs. Embryophyta	DBP	Wilcoxon		0.000336791	0.0517359	0.0616383	0.0927688	No
Algae vs. Embryophyta	DDT	Wilcoxon	0.00587379		0.113736	4.15873e-06	9.12185e-05	Yes
Streptophyte algae vs. Embryophyta	DDT	Wilcoxon		0.00778747	0.113736	0.0120627	0.0238059	Yes
Algae vs. Streptophyte algae	DDT	Wilcoxon	0.00587379	0.00778747		0.00122118	0.00399903	Yes
Streptophyte algae vs. Embryophyta	Dicer	Wilcoxon		6.66981e-05	0.0138716	0.0334151	0.0558825	No
Algae vs. Embryophyta	DUF246_domain_containing_O_FucT	Wilcoxon	0.00962954		0.341642	5.19466e-06	9.12185e-05	Yes
Streptophyte algae vs. Embryophyta	DUF246_domain_containing_O_FucT	t-test		0.505139	0.341642	0.46614	0.531559	No
Algae vs. Streptophyte algae	DUF246_domain_containing_O_FucT	Wilcoxon	0.00962954	0.505139		0.0239618	0.0436414	Yes
Algae vs. Embryophyta	DUF296_domain_containing	Wilcoxon	0.000143655		0.259691	4.96319e-06	9.12185e-05	Yes
Streptophyte algae vs. Embryophyta	DUF296_domain_containing	t-test		0.0928778	0.259691	9.54083e-05	0.000580235	Yes
Algae vs. Streptophyte algae	DUF296_domain_containing	Wilcoxon	0.000143655	0.0928778		0.102757	0.142427	No
Algae vs. Embryophyta	DUF547_domain_containing	Wilcoxon	0.0178644		0.766664	7.90508e-05	0.000544238	Yes
Streptophyte algae vs. Embryophyta	DUF547_domain_containing	t-test		0.364496	0.766664	0.0488248	0.0754132	No
Algae vs. Streptophyte algae	DUF547_domain_containing	Wilcoxon	0.0178644	0.364496		0.0395172	0.062639	No
Streptophyte algae vs. Embryophyta	DUF632_domain_containing	Wilcoxon		6.32298e-05	0.448244	0.000444391	0.00185711	Yes
Algae vs. Embryophyta	DUF833_domain_containing_TANGO2	Wilcoxon	0.000167269		0.00503131	0.00114232	0.00378234	Yes
Streptophyte algae vs. Embryophyta	DUF833_domain_containing_TANGO2	Wilcoxon		0.00119818	0.00503131	0.138166	0.183811	No
Algae vs. Streptophyte algae	DUF833_domain_containing_TANGO2	Wilcoxon	0.000167269	0.00119818		0.0817053	0.116499	No
Algae vs. Embryophyta	E2F_DP	Wilcoxon	0.0276207		0.0338769	0.000407832	0.00178044	Yes
Streptophyte algae vs. Embryophyta	E2F_DP	Wilcoxon		0.383742	0.0338769	0.0208603	0.0390966	Yes
Algae vs. Streptophyte algae	E2F_DP	Wilcoxon	0.0276207	0.383742		0.544142	0.605053	No
Streptophyte algae vs. Embryophyta	EIL	Wilcoxon		0.00266588	0.0658295	0.00667548	0.0148455	Yes
Streptophyte algae vs. Embryophyta	ET	Wilcoxon		0.00710915	0.00132899	0.0275791	0.0490323	Yes
Algae vs. Embryophyta	FHA	Wilcoxon	0.0225305		0.857726	0.0235564	0.0433322	Yes
Streptophyte algae vs. Embryophyta	FHA	t-test		0.600319	0.857726	0.7991	0.838492	No
Algae vs. Streptophyte algae	FHA	Wilcoxon	0.0225305	0.600319		0.0692144	0.102108	No
Algae vs. Embryophyta	GARP_ARR_B	Wilcoxon	0.000167269		0.240106	4.25279e-06	9.12185e-05	Yes
Streptophyte algae vs. Embryophyta	GARP_ARR_B	Wilcoxon		0.0143357	0.240106	0.00103279	0.00357058	Yes
Algae vs. Streptophyte algae	GARP_ARR_B	Wilcoxon	0.000167269	0.0143357		0.00556653	0.0131653	Yes
Algae vs. Embryophyta	GARP_G2_like	t-test	0.0842845		0.792866	1.86253e-06	9.12185e-05	Yes
Streptophyte algae vs. Embryophyta	GARP_G2_like	t-test		0.313806	0.792866	6.09771e-06	9.56377e-05	Yes
Algae vs. Streptophyte algae	GARP_G2_like	t-test	0.0842845	0.313806		0.0356695	0.0576286	No
Algae vs. Embryophyta	GIF	Wilcoxon	5.57121e-05		0.000926102	3.74576e-05	0.000293747	Yes
Streptophyte algae vs. Embryophyta	GIF	Wilcoxon		0.00980955	0.000926102	0.00291876	0.007766	Yes
Algae vs. Streptophyte algae	GIF	Wilcoxon	5.57121e-05	0.00980955		0.539255	0.601865	No
Algae vs. Embryophyta	GNAT	Wilcoxon	0.0958311		0.000333264	0.0409587	0.0645803	No
Streptophyte algae vs. Embryophyta	GNAT	Wilcoxon		0.07135	0.000333264	0.310925	0.378187	No
Algae vs. Streptophyte algae	GNAT	t-test	0.0958311	0.07135		0.290763	0.356573	No
Streptophyte algae vs. Embryophyta	GRAS	Wilcoxon		1.44903e-05	0.811562	0.00690285	0.0152374	Yes
Streptophyte algae vs. Embryophyta	GRF	Wilcoxon		0.0297048	0.113703	0.00926495	0.0191733	Yes
Streptophyte algae vs. Embryophyta	HD_LD	Wilcoxon		0.00119818	2.09813e-05	0.762407	0.805664	No
Streptophyte algae vs. Embryophyta	HD_NDX	Wilcoxon		0.00710915	6.17936e-06	0.0708767	0.104046	No
Algae vs. Embryophyta	HD_other	Wilcoxon	0.000107649		0.000774424	0.0425535	0.0663923	No
Streptophyte algae vs. Embryophyta	HD_other	Wilcoxon		0.0874436	0.000774424	1	1	No
Algae vs. Streptophyte algae	HD_other	Wilcoxon	0.000107649	0.0874436		0.033567	0.0558825	No
Streptophyte algae vs. Embryophyta	HD_SAWADEE	Wilcoxon		6.32298e-05	0.00142187	0.000282943	0.00133836	Yes
Algae vs. Embryophyta	HD_DDT	Wilcoxon	5.0446e-07		0.00901599	5.06856e-05	0.000368398	Yes
Streptophyte algae vs. Embryophyta	HD_DDT	Wilcoxon		1.04723e-06	0.00901599	0.00105549	0.00357058	Yes
Algae vs. Streptophyte algae	HD_DDT	Wilcoxon	5.0446e-07	1.04723e-06		0.775985	0.817115	No
Algae vs. Embryophyta	HD_PHD	Wilcoxon	5.0446e-07		0.0114576	1.46203e-05	0.000161365	Yes
Streptophyte algae vs. Embryophyta	HD_PHD	Wilcoxon		0.000891702	0.0114576	0.00608476	0.0140563	Yes
Algae vs. Streptophyte algae	HD_PHD	Wilcoxon	5.0446e-07	0.000891702		0.0350095	0.0573233	No
Algae vs. Embryophyta	HD_PINTOX	Wilcoxon	5.0446e-07		3.80512e-05	0.0361966	0.0579923	No
Streptophyte algae vs. Embryophyta	HD_PLINC	t-test		0.0887276	0.639319	9.73549e-05	0.000580235	Yes
Algae vs. Embryophyta	HD_TALE	Wilcoxon	0.00246111		0.0536232	0.450566	0.516417	No
Streptophyte algae vs. Embryophyta	HD_TALE	t-test		0.35817	0.0536232	0.567701	0.628903	No
Algae vs. Streptophyte algae	HD_TALE	Wilcoxon	0.00246111	0.35817		0.418787	0.489968	No
Streptophyte algae vs. Embryophyta	HD_TALE_KNOX1	Wilcoxon		0.00427256	0.0268698	0.0795713	0.114001	No
Algae vs. Embryophyta	HD_WOX	Wilcoxon	5.0446e-07		9.3466e-06	2.77599e-06	9.12185e-05	Yes
Streptophyte algae vs. Embryophyta	HD_WOX	Wilcoxon		0.0356278	9.3466e-06	0.000507869	0.00203132	Yes
Algae vs. Streptophyte algae	HD_WOX	Wilcoxon	5.0446e-07	0.0356278		0.0288456	0.050269	No
Algae vs. Embryophyta	HMG	Wilcoxon	0.0152836		0.00307446	0.093997	0.131508	No
Streptophyte algae vs. Embryophyta	HMG	Wilcoxon		0.56004	0.00307446	0.309014	0.377402	No
Algae vs. Streptophyte algae	HMG	Wilcoxon	0.0152836	0.56004		0.467344	0.531559	No
Algae vs. Embryophyta	HSF	Wilcoxon	0.000873881		0.0331533	9.36463e-05	0.000580235	Yes
Streptophyte algae vs. Embryophyta	HSF	Wilcoxon		0.00793635	0.0331533	0.00280579	0.00760113	Yes
Algae vs. Streptophyte algae	HSF	Wilcoxon	0.000873881	0.00793635		0.270571	0.333183	No
Algae vs. Embryophyta	IWS1	Wilcoxon	0.28499		0.0325166	1.23288e-05	0.000149517	Yes
Streptophyte algae vs. Embryophyta	IWS1	Wilcoxon		0.00537268	0.0325166	0.00446924	0.0109167	Yes
Algae vs. Streptophyte algae	IWS1	Wilcoxon	0.28499	0.00537268		0.0229661	0.0427744	Yes
Algae vs. Embryophyta	Jumonji_Other	Wilcoxon	0.0339835		0.238719	0.0207631	0.0390966	Yes
Streptophyte algae vs. Embryophyta	Jumonji_Other	t-test		0.61765	0.238719	0.199227	0.257011	No
Algae vs. Streptophyte algae	Jumonji_Other	Wilcoxon	0.0339835	0.61765		0.512201	0.575985	No
Streptophyte algae vs. Embryophyta	Jumonji_PKDM7	Wilcoxon		0.000479057	0.000807759	0.000776483	0.00282185	Yes
Algae vs. Embryophyta	LDL_FLD	Wilcoxon	0.0348654		0.0196452	3.1957e-05	0.000272091	Yes
Streptophyte algae vs. Embryophyta	LDL_FLD	Wilcoxon		0.522385	0.0196452	0.000835598	0.0030001	Yes
Algae vs. Streptophyte algae	LDL_FLD	Wilcoxon	0.0348654	0.522385		0.256762	0.317489	No
Streptophyte algae vs. Embryophyta	LFY	Wilcoxon		6.32298e-05	0.000255739	0.000370544	0.00167306	Yes
Algae vs. Embryophyta	LIM	Wilcoxon	9.27601e-05		0.040876	0.00273302	0.00748115	Yes
Streptophyte algae vs. Embryophyta	LIM	Wilcoxon		0.0921785	0.040876	0.0338278	0.0559288	No
Algae vs. Streptophyte algae	LIM	Wilcoxon	9.27601e-05	0.0921785		0.341705	0.410597	No
Streptophyte algae vs. Embryophyta	LOB1	Wilcoxon		0.0645682	5.75583e-07	0.000931589	0.00330492	Yes
Streptophyte algae vs. Embryophyta	LOB2	Wilcoxon		0.00118969	8.2715e-06	0.000738	0.00271511	Yes
Streptophyte algae vs. Embryophyta	LUG	Wilcoxon		0.0269678	0.0675458	0.00297055	0.00783385	Yes
Algae vs. Embryophyta	MADS	Wilcoxon	0.0102578		0.107912	8.03573e-05	0.000544238	Yes
Streptophyte algae vs. Embryophyta	MADS	Wilcoxon		0.0149402	0.107912	0.000448698	0.00185711	Yes
Algae vs. Streptophyte algae	MADS	Wilcoxon	0.0102578	0.0149402		0.251666	0.312485	No
Streptophyte algae vs. Embryophyta	MADS_MIKC	t-test		0.119935	0.057778	0.000413113	0.00178044	Yes
Algae vs. Embryophyta	MBF1	Wilcoxon	0.000312851		0.030339	4.36985e-05	0.000333901	Yes
Streptophyte algae vs. Embryophyta	MBF1	Wilcoxon		0.0745158	0.030339	0.085407	0.120622	No
Algae vs. Streptophyte algae	MBF1	Wilcoxon	0.000312851	0.0745158		0.194567	0.252091	No
Algae vs. Embryophyta	Med6	Wilcoxon	4.02513e-06		1.57549e-06	0.0328113	0.0555555	No
Streptophyte algae vs. Embryophyta	Med6	Wilcoxon		0.000190682	1.57549e-06	0.574488	0.634065	No
Algae vs. Streptophyte algae	Med6	Wilcoxon	4.02513e-06	0.000190682		0.0505412	0.0776355	No
Algae vs. Embryophyta	Med7	Wilcoxon	5.57121e-05		1.32964e-05	0.00368612	0.00938859	Yes
Streptophyte algae vs. Embryophyta	Med7	Wilcoxon		0.0539874	1.32964e-05	0.631591	0.679473	No
Algae vs. Streptophyte algae	Med7	Wilcoxon	5.57121e-05	0.0539874		0.116987	0.159188	No
Algae vs. Embryophyta	mTERF	Wilcoxon	5.28327e-05		0.00738657	2.67688e-05	0.000241156	Yes
Streptophyte algae vs. Embryophyta	mTERF	Wilcoxon		0.476192	0.00738657	0.140778	0.186453	No
Algae vs. Streptophyte algae	mTERF	Wilcoxon	5.28327e-05	0.476192		0.00190798	0.00557428	Yes
Algae vs. Embryophyta	MYB_2R	Wilcoxon	0.479045		0.000402166	1.53755e-05	0.000163639	Yes
Streptophyte algae vs. Embryophyta	MYB_2R	Wilcoxon		0.474556	0.000402166	0.00104952	0.00357058	Yes
Algae vs. Streptophyte algae	MYB_2R	t-test	0.479045	0.474556		0.124241	0.167528	No
Algae vs. Embryophyta	MYB_3R	Wilcoxon	0.0298649		0.929889	0.0110656	0.0224322	Yes
Streptophyte algae vs. Embryophyta	MYB_3R	Wilcoxon		0.0224851	0.929889	0.137471	0.183706	No
Algae vs. Streptophyte algae	MYB_3R	Wilcoxon	0.0298649	0.0224851		0.62176	0.67414	No
Algae vs. Embryophyta	MYB_4R	Wilcoxon	5.57121e-05		2.56574e-05	0.0998252	0.139009	No
Streptophyte algae vs. Embryophyta	MYB_4R	Wilcoxon		0.00710915	2.56574e-05	0.861499	0.891413	No
Algae vs. Streptophyte algae	MYB_4R	Wilcoxon	5.57121e-05	0.00710915		0.328773	0.396657	No
Algae vs. Embryophyta	MYB_related	Wilcoxon	0.0248541		0.0331515	0.00136453	0.0042971	Yes
Streptophyte algae vs. Embryophyta	MYB_related	Wilcoxon		0.226741	0.0331515	0.00396848	0.00985506	Yes
Algae vs. Streptophyte algae	MYB_related	Wilcoxon	0.0248541	0.226741		0.490326	0.555578	No
Algae vs. Embryophyta	MYST	Wilcoxon	0.00204006		0.00221291	0.736167	0.780704	No
Streptophyte algae vs. Embryophyta	MYST	Wilcoxon		0.00069491	0.00221291	0.894612	0.922472	No
Algae vs. Streptophyte algae	MYST	Wilcoxon	0.00204006	0.00069491		0.834472	0.872535	No
Streptophyte algae vs. Embryophyta	NAC	Wilcoxon		0.00951761	0.0104727	0.00144739	0.00449295	Yes
Algae vs. Embryophyta	NF_YA	Wilcoxon	5.57121e-05		0.0367299	1.70296e-05	0.000174994	Yes
Streptophyte algae vs. Embryophyta	NF_YA	Wilcoxon		0.00187906	0.0367299	0.0319522	0.05441	No
Algae vs. Streptophyte algae	NF_YA	Wilcoxon	5.57121e-05	0.00187906		0.00106638	0.00357058	Yes
Algae vs. Embryophyta	NF_YB	Wilcoxon	0.000153569		0.15353	3.94218e-06	9.12185e-05	Yes
Streptophyte algae vs. Embryophyta	NF_YB	t-test		0.408177	0.15353	7.43837e-06	0.000100756	Yes
Algae vs. Streptophyte algae	NF_YB	Wilcoxon	0.000153569	0.408177		0.600157	0.655117	No
Algae vs. Embryophyta	NF_YC	Wilcoxon	0.00325616		0.0621898	4.5205e-06	9.12185e-05	Yes
Streptophyte algae vs. Embryophyta	NF_YC	Wilcoxon		0.0224917	0.0621898	0.00312826	0.00817739	Yes
Algae vs. Streptophyte algae	NF_YC	Wilcoxon	0.00325616	0.0224917		0.0203432	0.0386131	Yes
Algae vs. Embryophyta	NLP	Wilcoxon	5.0446e-07		0.000703622	1.20639e-05	0.000149517	Yes
Streptophyte algae vs. Embryophyta	NLP	Wilcoxon		0.155952	0.000703622	0.0117212	0.0232861	Yes
Algae vs. Streptophyte algae	NLP	Wilcoxon	5.0446e-07	0.155952		0.00199113	0.00576075	Yes
Streptophyte algae vs. Embryophyta	OFP	Wilcoxon		6.32298e-05	0.00105313	8.22787e-05	0.000544868	Yes
Algae vs. Embryophyta	PcG_EZ	Wilcoxon	5.0446e-07		0.0414889	1.25434e-05	0.000149517	Yes
Streptophyte algae vs. Embryophyta	PcG_EZ	Wilcoxon		0.000479057	0.0414889	0.00133195	0.00426798	Yes
Algae vs. Streptophyte algae	PcG_EZ	Wilcoxon	5.0446e-07	0.000479057		0.110626	0.151223	No
Algae vs. Embryophyta	PcG_FIE	Wilcoxon	0.000167269		7.1214e-06	0.0112536	0.0225071	Yes
Streptophyte algae vs. Embryophyta	PcG_FIE	Wilcoxon		0.0269678	7.1214e-06	0.073207	0.10694	No
Algae vs. Streptophyte algae	PcG_FIE	Wilcoxon	0.000167269	0.0269678		0.934884	0.950763	No
Algae vs. Embryophyta	PcG_MSI	Wilcoxon	0.0352753		0.487102	0.00182034	0.00537092	Yes
Streptophyte algae vs. Embryophyta	PcG_MSI	Wilcoxon		0.0369705	0.487102	0.0357761	0.0576286	No
Algae vs. Streptophyte algae	PcG_MSI	Wilcoxon	0.0352753	0.0369705		0.224091	0.285381	No
Algae vs. Embryophyta	PcG_VEFS	Wilcoxon	0.000889455		5.37222e-05	0.0282866	0.049666	Yes
Streptophyte algae vs. Embryophyta	PcG_VEFS	Wilcoxon		0.155952	5.37222e-05	0.204432	0.26259	No
Algae vs. Streptophyte algae	PcG_VEFS	Wilcoxon	0.000889455	0.155952		0.419268	0.489968	No
Algae vs. Embryophyta	PHD	Wilcoxon	0.0275127		2.98282e-07	2.75145e-05	0.000241156	Yes
Streptophyte algae vs. Embryophyta	PHD	Wilcoxon		0.000268782	2.98282e-07	0.374053	0.443489	No
Algae vs. Streptophyte algae	PHD	Wilcoxon	0.0275127	0.000268782		0.00201562	0.00577553	Yes
Algae vs. Embryophyta	PLATZ	Wilcoxon	0.00840519		0.231463	6.99345e-06	9.92403e-05	Yes
Streptophyte algae vs. Embryophyta	PLATZ	Wilcoxon		0.0359665	0.231463	0.00461175	0.0111732	Yes
Algae vs. Streptophyte algae	PLATZ	Wilcoxon	0.00840519	0.0359665		0.000472674	0.00192955	Yes
Algae vs. Embryophyta	Pseudo_ARR_B	Wilcoxon	0.0006317		0.0732563	3.51609e-05	0.000291054	Yes
Streptophyte algae vs. Embryophyta	Pseudo_ARR_B	t-test		0.792158	0.0732563	0.0791808	0.11399	No
Algae vs. Streptophyte algae	Pseudo_ARR_B	Wilcoxon	0.0006317	0.792158		0.00604736	0.0140563	Yes
Algae vs. Embryophyta	RB	Wilcoxon	0.0027355		0.0615622	0.0027364	0.00748115	Yes
Streptophyte algae vs. Embryophyta	RB	Wilcoxon		0.0041744	0.0615622	0.314591	0.38109	No
Algae vs. Streptophyte algae	RB	Wilcoxon	0.0027355	0.0041744		0.0335046	0.0558825	No
Algae vs. Embryophyta	Rcd1_like	Wilcoxon	1.83733e-05		0.0141207	0.00136988	0.0042971	Yes
Streptophyte algae vs. Embryophyta	Rcd1_like	Wilcoxon		0.000336791	0.0141207	0.0853287	0.120622	No
Algae vs. Streptophyte algae	Rcd1_like	Wilcoxon	1.83733e-05	0.000336791		0.43559	0.507054	No
Algae vs. Embryophyta	RKD	Wilcoxon	2.10232e-06		0.102539	0.859986	0.891413	No
Streptophyte algae vs. Embryophyta	RKD	t-test		0.166623	0.102539	0.349759	0.418588	No
Algae vs. Streptophyte algae	RKD	Wilcoxon	2.10232e-06	0.166623		0.688959	0.733249	No
Algae vs. Embryophyta	RRN3	Wilcoxon	0.000312851		1.0895e-05	0.0392115	0.0624867	No
Streptophyte algae vs. Embryophyta	RRN3	Wilcoxon		0.00187906	1.0895e-05	0.912278	0.937444	No
Algae vs. Streptophyte algae	RRN3	Wilcoxon	0.000312851	0.00187906		0.0562116	0.0850308	No
Algae vs. Embryophyta	S1Fa_like	Wilcoxon	4.02513e-06		0.00422657	0.00017097	0.000893842	Yes
Streptophyte algae vs. Embryophyta	S1Fa_like	Wilcoxon		0.0149402	0.00422657	0.241885	0.302864	No
Algae vs. Streptophyte algae	S1Fa_like	Wilcoxon	4.02513e-06	0.0149402		0.028333	0.049666	Yes
Algae vs. Embryophyta	SBP	Wilcoxon	0.000109655		0.016166	0.00285499	0.00766475	Yes
Streptophyte algae vs. Embryophyta	SBP	Wilcoxon		0.557345	0.016166	0.000157296	0.000852258	Yes
Algae vs. Streptophyte algae	SBP	Wilcoxon	0.000109655	0.557345		0.231774	0.29391	No
Algae vs. Embryophyta	SET	Wilcoxon	0.137176		0.0345121	0.11925	0.161529	No
Streptophyte algae vs. Embryophyta	SET	Wilcoxon		0.251342	0.0345121	0.645818	0.69228	No
Algae vs. Streptophyte algae	SET	t-test	0.137176	0.251342		0.237855	0.300343	No
Algae vs. Embryophyta	Sigma70_like	Wilcoxon	0.0439491		0.320908	0.000142487	0.00083257	Yes
Streptophyte algae vs. Embryophyta	Sigma70_like	t-test		0.0971959	0.320908	0.0339702	0.0559288	No
Algae vs. Streptophyte algae	Sigma70_like	Wilcoxon	0.0439491	0.0971959		0.0634132	0.0944857	No
Algae vs. Embryophyta	Sin3	Wilcoxon	0.0449856		0.000120023	0.0048852	0.0116463	Yes
Streptophyte algae vs. Embryophyta	Sin3	Wilcoxon		0.0904411	0.000120023	0.00426024	0.0104922	Yes
Algae vs. Streptophyte algae	Sin3	Wilcoxon	0.0449856	0.0904411		0.589576	0.648316	No
Algae vs. Embryophyta	Sir2	Wilcoxon	0.0116006		0.000239507	0.0488415	0.0754132	No
Streptophyte algae vs. Embryophyta	Sir2	Wilcoxon		0.00377366	0.000239507	0.103764	0.143155	No
Algae vs. Streptophyte algae	Sir2	Wilcoxon	0.0116006	0.00377366		0.595598	0.65253	No
Algae vs. Embryophyta	SOH1	Wilcoxon	4.02513e-06		2.56574e-05	0.00654572	0.0146664	Yes
Streptophyte algae vs. Embryophyta	SOH1	Wilcoxon		0.0539874	2.56574e-05	0.496581	0.560534	No
Algae vs. Streptophyte algae	SOH1	Wilcoxon	4.02513e-06	0.0539874		0.243757	0.303931	No
Streptophyte algae vs. Embryophyta	SRS	Wilcoxon		0.0317665	0.00836744	0.0082291	0.0172695	Yes
Algae vs. Embryophyta	SWI_SNF_BAF60b	Wilcoxon	0.167609		0.0333376	4.87443e-05	0.000363145	Yes
Streptophyte algae vs. Embryophyta	SWI_SNF_BAF60b	Wilcoxon		0.127084	0.0333376	0.0561311	0.0850308	No
Algae vs. Streptophyte algae	SWI_SNF_BAF60b	t-test	0.167609	0.127084		0.0126119	0.024726	Yes
Algae vs. Embryophyta	SWI_SNF_SNF2	Wilcoxon	0.0686133		0.000700609	0.00735532	0.0161168	Yes
Streptophyte algae vs. Embryophyta	SWI_SNF_SNF2	Wilcoxon		0.0788413	0.000700609	0.854051	0.889886	No
Algae vs. Streptophyte algae	SWI_SNF_SNF2	t-test	0.0686133	0.0788413		0.0745214	0.108329	No
Algae vs. Embryophyta	SWI_SNF_SWI3	Wilcoxon	0.0120228		0.171967	0.000276521	0.00133636	Yes
Streptophyte algae vs. Embryophyta	SWI_SNF_SWI3	t-test		0.0539874	0.171967	0.000387607	0.00172399	Yes
Algae vs. Streptophyte algae	SWI_SNF_SWI3	Wilcoxon	0.0120228	0.0539874		0.627379	0.677388	No
Algae vs. Embryophyta	TAFII250	Wilcoxon	0.000167269		0.000157595	0.0294154	0.0507989	No
Streptophyte algae vs. Embryophyta	TAFII250	Wilcoxon		0.0149402	0.000157595	0.358594	0.427444	No
Algae vs. Streptophyte algae	TAFII250	Wilcoxon	0.000167269	0.0149402		0.53835	0.601865	No
Algae vs. Embryophyta	TFb2	Wilcoxon	5.0446e-07		4.50122e-06	0.0356904	0.0576286	No
Streptophyte algae vs. Embryophyta	TFb2	Wilcoxon		0.00228112	4.50122e-06	0.444304	0.512268	No
Algae vs. Streptophyte algae	TFb2	Wilcoxon	5.0446e-07	0.00228112		0.0231549	0.0428581	Yes
Streptophyte algae vs. Embryophyta	tify	Wilcoxon		0.0397396	3.56318e-05	0.000231186	0.00114847	Yes
Algae vs. Embryophyta	TRAF	Wilcoxon	0.00445852		0.00181683	8.62678e-05	0.000546974	Yes
Streptophyte algae vs. Embryophyta	TRAF	Wilcoxon		0.602137	0.00181683	0.0110078	0.0224322	Yes
Algae vs. Streptophyte algae	TRAF	Wilcoxon	0.00445852	0.602137		0.0294906	0.0507989	No
Streptophyte algae vs. Embryophyta	Trihelix	Wilcoxon		2.30373e-06	0.0496061	0.00359196	0.00922763	Yes
Algae vs. Embryophyta	TUB	Wilcoxon	0.0265622		0.608388	1.39102e-05	0.000159433	Yes
Streptophyte algae vs. Embryophyta	TUB	t-test		0.179446	0.608388	0.0185668	0.0354674	Yes
Algae vs. Streptophyte algae	TUB	Wilcoxon	0.0265622	0.179446		0.00479592	0.0115257	Yes
Algae vs. Embryophyta	Whirly	Wilcoxon	0.000115993		0.0316041	0.0101501	0.0208603	Yes
Streptophyte algae vs. Embryophyta	Whirly	Wilcoxon		6.32298e-05	0.0316041	0.973714	0.980293	No
Algae vs. Streptophyte algae	Whirly	Wilcoxon	0.000115993	6.32298e-05		0.00315959	0.00818747	Yes
Algae vs. Embryophyta	WRKY	Wilcoxon	0.00160611		0.0410535	4.77575e-06	9.12185e-05	Yes
Streptophyte algae vs. Embryophyta	WRKY	Wilcoxon		0.0281475	0.0410535	0.0155013	0.029996	Yes
Algae vs. Streptophyte algae	WRKY	Wilcoxon	0.00160611	0.0281475		0.0302623	0.0518286	No
Algae vs. Embryophyta	Zinc_finger__AN1_and_A20_type	Wilcoxon	0.00466862		0.49029	0.000536794	0.0021048	Yes
Streptophyte algae vs. Embryophyta	Zinc_finger__AN1_and_A20_type	Wilcoxon		0.000257525	0.49029	0.00814772	0.01722	Yes
Algae vs. Streptophyte algae	Zinc_finger__AN1_and_A20_type	Wilcoxon	0.00466862	0.000257525		0.375031	0.443489	No
Algae vs. Embryophyta	Zinc_finger__MIZ_type	Wilcoxon	7.38695e-05		0.00232119	0.000278034	0.00133636	Yes
Streptophyte algae vs. Embryophyta	Zinc_finger__MIZ_type	Wilcoxon		0.0258096	0.00232119	1	1	No
Algae vs. Streptophyte algae	Zinc_finger__MIZ_type	Wilcoxon	7.38695e-05	0.0258096		0.00215913	0.00607001	Yes
Algae vs. Embryophyta	Zinc_finger__ZPR1	Wilcoxon	0.00041286		0.0164342	0.0255423	0.045853	Yes
Streptophyte algae vs. Embryophyta	Zinc_finger__ZPR1	Wilcoxon		0.0369823	0.0164342	0.921414	0.943579	No
Algae vs. Streptophyte algae	Zinc_finger__ZPR1	Wilcoxon	0.00041286	0.0369823		0.156923	0.205836	No
Algae vs. Embryophyta	Zn_clus	Wilcoxon	6.39161e-07		4.55311e-08	0.109828	0.150823	No

### Sheet: Further analysis
Category	Comparison	Test	p-value
Total number of TAPs	Embryophyta vs. Streptophyte algae	t-test	0.000361
Total number of TAPs	Streptophyte algae vs. Algae	Wilcoxon	0.001848			Table S4. Results of the statistical tests. The first sheet shows the results of the statistical tests performed for the comparisons of algae (Chlorophyta, Prasinodermophyta, Rhodophyta, Glaucophyta and Cryptophyta) vs. land plants (Embryophyta), algae vs. streptophyte algae and for streptophyte algae vs. land plants for every 138 TAP families. The second sheet shows the results of the comparison…
