## Supplementary material for "Enhanced sensitivity of TAPscan v4 enables comprehensive analysis of streptophyte transcription factor evolution": File S3

ABI3/VP1	AP2	should not
ABI3/VP1	Auxin_resp	should not
ABI3/VP1	B3	should
ABI3/VP1	WRKY	should not
Alfin-like	Alfin-like	should
Alfin-like	Homeobox	should not
Alfin-like	zf-TAZ	should not
Alfin-like	PHD	should not
AP2	AP2	should
AP2	CRF	should not
ARF	Auxin_resp	should
Argonaute	Piwi	should
Argonaute	PAZ	should
ARID	ARID	should
Aux/IAA	AUX_IAA	should
Aux/IAA	Auxin_resp	should not
Aux/IAA	B3	should not
BBR/BPC	GAGA_bind	should
BES1	BES1_N	should
bHLH	HLH	should
bHLH	TCP	should not
bHLH_TCP	TCP	should
bHSH	TF_AP-2	should
BSD domain containing	BSD	should
bZIP1	bZIP_1	should
bZIP1	HLH	should not
bZIP1	Homeobox	should not
bZIP2	bZIP_2	should
bZIP2	HLH	should not
bZIP2	Homeobox	should not
bZIPAUREO	bZIP_AUREO	should
bZIPAUREO	HLH	should not
bZIPAUREO	Homeobox	should not
bZIPCDD	bZIP_CDD	should
bZIPCDD	HLH	should not
bZIPCDD	Homeobox	should not
C2C2_CO-like	CCT	should
C2C2_CO-like	GATA	should not
C2C2_CO-like	tify	should not
C2C2_CO-like	PLATZ	should not
C2C2_CO-like	zf-B_box	should
C2C2_Dof	zf-Dof	should
C2C2_Dof	GATA	should not
C2C2_GATA	GATA	should
C2C2_GATA	tify	should not
C2C2_GATA	zf-Dof	should not
C2C2_YABBY	YABBY	should
C2H2	zf-C2H2	should
C2H2	zf-MIZ	should not
C3H	AP2	should not
C3H	SRF-TF	should not
C3H	MYB-2R	should not
C3H	MYB-3R	should not
C3H	MYB-4R	should not
C3H	zf-C2H2	should not
C3H	zf-CCCH	should
CAMTA	CG-1	should
CAMTA	IQ	should
NF-YA	bZIP_1	should not
NF-YA	bZIP_2	should not
NF-YA	CBFB_NFYA	should
NF-YB	NF-YB	should
NF-YB	NF-YC	should not
NF-YC	NF-YB	should not
NF-YC	NF-YC	should
NF-YC	HMG_box	should not
Coactivator p15	PC4	should
CPP	TCR	should
CSD	CSD	should
CudA	STAT_bind	should
CudA	SH2	should
DBP	DNC	should
DBP	PP2C	should
DDT	DDT	should
DDT	Homeobox	should not
DDT	Alfin-like	should not
Dicer	Piwi	should not
Dicer	DEAD	should
Dicer	Helicase_C	should
Dicer	Ribonuclease_3	should
Dicer	dsrm	should
DUF246 domain containing/O-FucT	O-FucT	should
DUF296 domain containing	DUF296	should
DUF547 domain containing	DUF547	should
DUF632 domain containing	DUF632	should
DUF833 domain containing/TANGO2	TANGO2	should
E2F/DP	E2F_TDP	should
EIL	EIN3	should
FHA	FHA	should
GARP_ARR-B_G2	CCT	should not
GARP_ARR-B_G2	G2-like_Domain	should
GARP_ARR-B_G2	Response_reg	should
GARP_ARR-B_Myb	CCT	should not
GARP_ARR-B_Myb	Response_reg	should
GARP_ARR-B_Myb	Myb_DNA-binding	should
GARP_G2-like	G2-like_Domain	should
GARP_G2-like	Response_reg	should not
GARP_G2-like	Myb_DNA-binding	should not
GeBP	DUF573	should
GIF	SSXT	should
GNAT	Acetyltransf_1	should
GNAT	PHD	should not
GRAS	GRAS	should
GRF	QLQ	should
GRF	WRC	should
C3HDZ	Homeobox	should
C3HDZ	START	should
C3HDZ	MEKHLA	should
C4HDZ	Homeobox	should
C4HDZ	START	should
C4HDZ	MEKHLA	should not
HD_PLINC	ZF-HD_dimer	should
HD_WOX	WOX_HD	should
HD_DDT	Homeobox	should
HD_DDT	DDT	should
HD_DDT	WHIM1	should
HD_DDT	WSD	should
HD_PHD	PHD	should
HD_PHD	Homeobox	should
HD_PINTOX	Homeobox	should
HD_PINTOX	PINTOX	should
HD_TALE_BEL	Homeobox_KN	should
HD_TALE_BEL	BEL	should
HD_TALE_KNOX1	Homeobox_KN	should
HD_TALE_KNOX1	KNOX1	should
HD_TALE_KNOX1	KNOX2	should
HD_TALE_KNOX1	KNOXC	should not
HD_TALE_KNOX2	Homeobox_KN	should
HD_TALE_KNOX2	KNOX1	should
HD_TALE_KNOX2	KNOX2	should
HD_TALE_KNOX2	KNOXC	should
HD-other	EIN3	should not
HD-other	Homeobox	should
HD-other	bZIP_1	should not
HD-other	WOX_HD	should not
HD-other	PINTOX	should not
HD-other	PHD	should not
HD-other	BEL	should not
HD_TALE	Homeobox_KN	should
HD_TALE	BEL	should not
HD_TALE	KNOX1	should not
HD_TALE	KNOX2	should not
HMG	ARID	should not
HMG	HMG_box	should
HMG	YABBY	should not
HRT	HRT	should
HSF	HSF_DNA-bind	should
IWS1	Med26	should
Jumonji_PKDM7	JmjC	should
Jumonji_PKDM7	JmjN	should
Jumonji_PKDM7	zf-C5HC2	should
Jumonji_PKDM7	FYRN	should
Jumonji_PKDM7	FYRC	should
Jumonji_Other	JmjC	should
LFY	FLO_LFY	should
LIM	two_or_more_LIM	should
LUG	LUFS_Domain	should
MADS	SRF-TF	should
MADS	K-box	should not
MADS_MIKC	SRF-TF	should
MADS_MIKC	K-box	should
MBF1	MBF1	should
Med6	Med6	should
Med7	Med7	should
mTERF	mTERF	should
MYB-2R	G2-like_Domain	should not
MYB-2R	Response_reg	should not
MYB-2R	trihelix	should not
MYB-2R	MYB-2R	should
MYB-3R	G2-like_Domain	should not
MYB-3R	Response_reg	should not
MYB-3R	trihelix	should not
MYB-3R	MYB-3R	should
MYB-4R	G2-like_Domain	should not
MYB-4R	Response_reg	should not
MYB-4R	trihelix	should not
MYB-4R	MYB-4R	should
MYB-related	ARID	should not
MYB-related	G2-like_Domain	should not
MYB-related	Myb_DNA-binding	should
MYB-related	Response_reg	should not
MYB-related	trihelix	should not
MYB-related	MYB-2R	should not
MYB-related	MYB-3R	should not
MYB-related	MYB-4R	should not
NAC	NAM	should
NZZ	NOZZLE	should
OFP	Ovate	should
PcG_EZ	CXC	should
PcG_EZ	SET	should
PcG_FIE	FIE_clipped_for_HMM	should
PcG_FIE	WD40	should
PcG_VEFS	VEFS-Box	should
PcG_VEFS	zf-C2H2	should not
PcG_MSI	WD40	should
PcG_MSI	CAF1C_H4-bd	should
PcG_MSI	FIE_clipped_for_HMM	should not
PHD	Myb_DNA-binding	should not
PHD	Alfin-like	should not
PHD	ARID	should not
PHD	DDT	should not
PHD	Homeobox	should not
PHD	JmjC	should not
PHD	JmjN	should not
PHD	PHD	should
PHD	SWIB	should not
PHD	zf-TAZ	should not
PHD	zf-MIZ	should not
PHD	zf-CCCH	should not
PHD	HMG_box	should not
PLATZ	PLATZ	should
Pseudo ARR-B	CCT	should
Pseudo ARR-B	Response_reg	should
Pseudo ARR-B	tify	should not
RB	RB_B	should
Rcd1-like	Rcd1	should
Rel	RHD_DNA_bind	should
RF-X	RFX_DNA_binding	should
RRN3	RRN3	should
Runt	Runt	should
S1Fa-like	S1FA	should
SAP	STER_AP	should
SBP	SBP	should
SET	zf-C2H2	should not
SET	TCR	should not
SET	CXC	should not
SET	PHD	should not
SET	Myb_DNA-binding	should not
SET	SET	should
Sigma70-like	Sigma70_r2	should
Sigma70-like	Sigma70_r3	should
Sigma70-like	Sigma70_r4	should
Sin3	PAH	should
Sin3	WRKY	should not
Sir2	SIR2	should
SOH1	Med31	should
SRS	DUF702	should
SWI/SNF_BAF60b	SWIB	should
SWI/SNF_SNF2	AP2	should not
SWI/SNF_SNF2	PHD	should not
SWI/SNF_SNF2	SNF2_N	should
SWI/SNF_SNF2	zf-CCCH	should not
SWI/SNF_SNF2	Myb_DNA-binding	should not
SWI/SNF_SNF2	HMG_box	should not
SWI/SNF_SWI3	SWIRM	should
SWI/SNF_SWI3	Myb_DNA-binding	should
TEA	TEA	should
TFb2	Tfb2	should
tify	tify	should
TRAF	BTB	should
TRAF	zf-TAZ	should not
Trihelix	trihelix	should
TUB	Tub	should
ULT	ULT_Domain	should
VARL	VARL	should
VOZ	VOZ_Domain	should
Whirly	Whirly	should
WRKY	WRKY	should
Zinc finger, AN1 and A20 type	zf-AN1	should
Zinc finger, AN1 and A20 type	zf-C2H2	should not
Zinc finger, MIZ type	zf-MIZ	should
Zinc finger, MIZ type	zf-C2H2	should not
Zinc finger, ZPR1	zf-ZPR1	should
Zn_clus	Zn_clus	should
ALOG	ALOG	should
C2H2	C2H2-IDD	should not
C2H2_IDD	C2H2-IDD	should
C2H2_IDD	zf-C2H2	should
MYST	zf-MYST	should
CBP	CBP	should
CBP	zf-TAZ	should
CBP	BTB	should not
TAFII250	DUF3591	should
LOB1	bZIP_1	should not
LOB1	bZIP_2	should not
LOB1	DUF260	should
LOB1	HLH	should not
LOB1	Homeobox	should not
LOB2	LOB2	should
LDL/FLD	SWIRM	should
LDL/FLD	Myb_DNA-binding	should not
ADA2	zz-ADA2	should
ADA2	Myb_DNA-binding	should
RKD	RWP-RK	should
RKD	NLP	should not
NLP	RWP-RK	should
NLP	NLP	should
CRF	CRF	should
CRF	AP2	should
GIY_YIG	GIY_YIG	should
ZPR	ZPR	should
HD-LD	LD	should
HD-NDX	NDX	should
HD-SAWADEE	SAWADEE	should
C1HDZ	C1HDZ	should
C1HDZ	Homeobox	should
C1HDZ	START	should not
C1HDZ	MEKHLA	should not
C2HDZ	C2HDZ	should
C2HDZ	Homeobox	should
C2HDZ	START	should not
C2HDZ	MEKHLA	should not
