## Supplementary material for "Enhanced sensitivity of TAPscan v4 enables comprehensive analysis of streptophyte transcription factor evolution": File S4

Acetyltransf_1	0.0931034483
AP2	0.3214285714
ARID	0.0516393443
AUX_IAA	0.1077981651
Auxin_resp	0.4308510638
B3	0.196875
BES1_N	0.3888888889
BSD	0.485915493
BTB	0.3105095541
bZIP_1	0.64453125
bZIP_2	0.5948275862
C1_2	0.1612903226
CAF1C_H4-bd	0.1764705882
CBFB_NFYA	0.2019230769
CCT	0.4952830189
CG-1	0.5568181818
CSD	0.5878378378
DDT	0.2678571429
DEAD	0.1115591398
dsrm	0.2330097087
DUF260	0.3638059701
DUF296	0.155075188
DUF547	0.1181672026
DUF573	0.3515625
DUF632	0.3302603037
DUF702	0.2314126394
E2F_TDP	0.2078313253
EIN3	0.5874125874
FHA	0.1777456647
FLO_LFY	0.4569138277
FYRC	0.3928571429
FYRN	0.46875
GAGA_bind	0.2265774379
GATA	0.5406976744
GRAS	0.3990825688
Helicase_C	0.118852459
HLH	0.3191489362
HMG_box	0.6866197183
Homeobox	0.5485074627
HSF_DNA-bind	0.071641791
IQ	0.6428571429
JmjC	0.5058139535
JmjN	0.4261363636
K-box	0.438
KNOX1	0.578125
KNOX2	0.6346153846
LIM	0.4726027397
MBF1	0.3049450549
Med26	0.1939655172
Med31	0.451048951
Med6	0.1577868852
Med7	0.1818181818
MEKHLA	0.4357541899
mTERF	0.4850543478
Myb_DNA-binding	0.3636363636
NAM	0.0142857143
O-FucT	0.0914866582
Ovate	0.3137755102
PAH	0.1194267516
PAZ	0.1564569536
PC4	0.3848684211
PHD	0.37
Piwi	0.4082278481
PLATZ	0.30625
PP2C	0.4110962567
QLQ	0.61875
RB_B	0.1663987138
Rcd1	0.4131355932
Response_reg	0.5017241379
RFX_DNA_binding	0.5257731959
RHD_DNA_bind	0.4581447964
Ribonuclease_3	0.0935013263
RRN3	0.2342427093
Runt	0.5714285714
RWP-RK	0.4542253521
S1FA	0.7386363636
SBP	0.4274193548
SET	0.0392857143
SH2	0.4197247706
Sigma70_r2	0.1675531915
Sigma70_r3	0.6346153846
Sigma70_r4	0.6388888889
SIR2	0.45703125
SNF2_N	0.1150895141
SRF-TF	0.406779661
SSXT	0.5856164384
START	0.5067567568
STAT_bind	0.3781869688
SWIB	0.3267326733
SWIRM	0.2532467532
TANGO2	0.125
TCP	0.219665272
TCR	0.4943181818
TEA	0.4078282828
TF_AP-2	0.5660377358
Tfb2	0.1757668712
tify	0.5955882353
Tub	0.0872576177
VEFS-Box	0.4918831169
WD40	0.0563909774
WHIM1	0.5263157895
Whirly	0.5648148148
WRC	0.6223404255
WRKY	0.2196969697
WSD	0.1768867925
YABBY	0.2804621849
zf-AN1	0.4027777778
zf-B_box	0.2746478873
zf-C2H2	0.5080645161
zf-C5HC2	0.253125
zf-CCCH	0.5689655172
zf-Dof	0.5955882353
ZF-HD_dimer	0.5294117647
zf-MIZ	0.6805555556
zf-TAZ	0.1566455696
zf-ZPR1	0.1608910891
Zn_clus	0.5480769231
Alfin-like	0.75
BEL	0.75
DNC	0.75
FIE_clipped_for_HMM	0.75
G2-like_Domain	0.75
HRT	0.75
KNOXC	0.75
LUFS_Domain	0.75
NF-YB	0.75
NF-YC	0.75
NOZZLE	0.75
PINTOX	0.75
STER_AP	0.75
trihelix	0.75
ULT_Domain	0.75
VARL	0.75
VOZ_Domain	0.75
WOX_HD	0.75
CXC	0.75
bZIP_AUREO	0.75
bZIP_CDD	0.50
ALOG	0.75
C2H2-IDD	0.75
zf-MYST	0.75
CBP	0.75
DUF3591	0.75
LOB2	0.75
zz-ADA2	0.75
NLP	0.75
CRF	0.75
GIY_YIG	0.75
ZPR	0.75
LD	0.75
NDX	0.75
SAWADEE	0.75
C1HDZ	0.75
C2HDZ	0.75
Homeobox_KN	0.75
